# Strong habitat-associated differentiation of microbial communities across a fine-scale land-water interface

**DOI:** 10.64898/2026.10.22.760677

**Authors:** Chloé Haberkorn, Christian I. Oporto, Javier Pinto, Rike Stelkens

## Abstract

Microbial communities can remain strongly differentiated across environmental boundaries despite their potential for widespread dispersal. However, the extent to which habitat differences structure microbial communities at fine spatial scales remains poorly understood. Here, we investigated bacterial and fungal communities across a 350-m land-water interface in Lake Vänern, Sweden, including mainland soil, two small terrestrial islands and lake water. Using 16S and ITS amplicon sequencing, we compared microbial diversity and community composition across habitats and with increasing distance from the shoreline. Both bacterial and fungal communities showed pronounced habitat-associated differentiation, with the strongest contrasts between terrestrial and aquatic samples. Despite being surrounded by lake water, island communities were compositionally more similar to mainland soil communities, suggesting that geographic proximity alone does not necessarily lead to microbial community homogenization. Fungal, but not bacterial community composition varied significantly with shoreline position within both terrestrial and aquatic habitats, indicating contrasting spatial patterns between the two groups. Fungal genera also showed greater taxonomic overlap between terrestrial and aquatic habitats than bacterial genera, although overall community composition remained distinct. Taxonomically inferred functional profiles and ecological guilds further reflected habitat-associated differences. Together, our findings reveal strong microbial community differentiation across a fine-scale land-water interface and highlight how habitat identity and spatial context are associated with distinct patterns of bacterial and fungal community assembly.
