## Supplementary material for "Strong habitat-associated differentiation of microbial communities across a fine-scale land-water interface": Supp. Table S5

### Sheet: Sheet 1
from	to	rho	p	p_adj	type	direction	from_FAPROTAX	to_FAPROTAX	from_FUNGuild	to_FUNGuild	n_from_soil	n_to_soil	rho_soil	n_from_island	n_to_island	rho_island	n_from_water	n_to_water	rho_water
B_Aquisphaera	B_Bryobacter	0.86584	8.13442e-07	3.21619e-05	Bacteria–Bacteria	Positive	aerobic_chemoheterotrophy; chemoheterotrophy	aerobic_chemoheterotrophy; chemoheterotrophy			9	9	0.15	2	1	1	0	0	0
B_Aquisphaera	B_Lelliottia	-0.826254	7.1588e-06	0.000124563	Bacteria–Bacteria	Negative	aerobic_chemoheterotrophy; chemoheterotrophy	anaerobic_chemoheterotrophy; chemoheterotrophy; fermentation			9	0	0	2	1	1	0	9	0
B_Aquisphaera	B_Pseudomonas	-0.842924	3.08004e-06	7.5498e-05	Bacteria–Bacteria	Negative	aerobic_chemoheterotrophy; chemoheterotrophy	aerobic_chemoheterotrophy; chemoheterotrophy			9	2	-0.502079	2	1	-1	0	9	0
B_Aquisphaera	F_Olpidium	0.892209	1.25423e-07	7.79414e-06	Fungi–Bacteria	Positive	aerobic_chemoheterotrophy; chemoheterotrophy			Algal Parasite-Plant Pathogen	9	9	0.6	2	0	0	0	0	0
B_Aquisphaera	F_Podila	0.905785	3.92961e-08	3.55004e-06	Fungi–Bacteria	Positive	aerobic_chemoheterotrophy; chemoheterotrophy			Unassigned	9	9	0.316667	2	2	1	0	0	0
B_Aquisphaera	F_Rhodotorula	-0.828451	6.43848e-06	0.000122433	Fungi–Bacteria	Negative	aerobic_chemoheterotrophy; chemoheterotrophy			Animal Pathogen-Animal Symbiotroph-Endophyte-Plant Pathogen-Undefined Saprotroph	9	5	0.0957427	2	2	-1	0	9	0
B_Bryobacter	B_Granulicella	0.803751	1.96228e-05	0.000246366	Bacteria–Bacteria	Positive	aerobic_chemoheterotrophy; chemoheterotrophy	Unassigned			9	8	0.1	1	1	1	0	0	0
B_Bryobacter	B_Pseudomonas	-0.86237	1.01014e-06	3.38009e-05	Bacteria–Bacteria	Negative	aerobic_chemoheterotrophy; chemoheterotrophy	aerobic_chemoheterotrophy; chemoheterotrophy			9	2	-0.502079	1	1	-1	0	9	0
B_Bryobacter	B_Roseiarcus	0.809442	1.53962e-05	0.000209293	Bacteria–Bacteria	Positive	aerobic_chemoheterotrophy; chemoheterotrophy	Unassigned			9	9	-0.233333	1	1	1	0	0	0
B_Bryobacter	F_Olpidium	0.905759	3.93895e-08	3.55004e-06	Fungi–Bacteria	Positive	aerobic_chemoheterotrophy; chemoheterotrophy			Algal Parasite-Plant Pathogen	9	9	0.333333	1	0	0	0	0	0
B_Bryobacter	F_Podila	0.929009	3.35516e-09	7.29747e-07	Fungi–Bacteria	Positive	aerobic_chemoheterotrophy; chemoheterotrophy			Unassigned	9	9	0.683333	1	2	1	0	0	0
B_Bryobacter	F_Rhodotorula	-0.818495	1.0292e-05	0.000165815	Fungi–Bacteria	Negative	aerobic_chemoheterotrophy; chemoheterotrophy			Animal Pathogen-Animal Symbiotroph-Endophyte-Plant Pathogen-Undefined Saprotroph	9	5	0.261116	1	2	-1	0	9	0
B_Bryobacter	F_Saitozyma	0.803174	2.01033e-05	0.000246366	Fungi–Bacteria	Positive	aerobic_chemoheterotrophy; chemoheterotrophy			Undefined Saprotroph	9	9	0.166667	1	2	1	0	5	0
B_Bryobacter	F_Solicoccozyma	0.905374	4.08051e-08	3.55004e-06	Fungi–Bacteria	Positive	aerobic_chemoheterotrophy; chemoheterotrophy			Epiphyte-Undefined Saprotroph	9	9	0.566667	1	1	1	0	3	0
B_Granulicella	B_Pseudomonas	-0.824805	7.67104e-06	0.000128342	Bacteria–Bacteria	Negative	Unassigned	aerobic_chemoheterotrophy; chemoheterotrophy			8	2	-0.25104	1	1	-1	0	9	0
B_Granulicella	B_Roseiarcus	0.800234	2.27095e-05	0.000259964	Bacteria–Bacteria	Positive	Unassigned	Unassigned			8	9	0.266667	1	1	1	0	0	0
B_Granulicella	F_Podila	0.82663	7.03057e-06	0.000124563	Fungi–Bacteria	Positive	Unassigned			Unassigned	8	9	0.133333	1	2	1	0	0	0
B_Granulicella	F_Rhodotorula	-0.802178	2.09553e-05	0.000246366	Fungi–Bacteria	Negative	Unassigned			Animal Pathogen-Animal Symbiotroph-Endophyte-Plant Pathogen-Undefined Saprotroph	8	5	-0.530937	1	2	-1	0	9	0
B_Lelliottia	F_Rhodotorula	0.809625	1.52748e-05	0.000209293	Fungi–Bacteria	Positive	anaerobic_chemoheterotrophy; chemoheterotrophy; fermentation			Animal Pathogen-Animal Symbiotroph-Endophyte-Plant Pathogen-Undefined Saprotroph	0	5	0	1	2	-1	9	9	0.05
B_Mycobacterium	F_Olpidium	0.83964	3.664e-06	8.01537e-05	Fungi–Bacteria	Positive	aerobic_chemoheterotrophy; chemoheterotrophy			Algal Parasite-Plant Pathogen	8	9	0.416667	1	0	0	0	0	0
B_Mycobacterium	F_Penicillium	0.802697	2.05076e-05	0.000246366	Fungi–Bacteria	Positive	aerobic_chemoheterotrophy; chemoheterotrophy			Animal Parasite-Dung Saprotroph-Endophyte-Fungal Parasite-Plant Pathogen-Undefined Saprotroph-Wood Saprotroph	8	9	0.383333	1	2	1	0	1	0
B_Mycobacterium	F_Rhodotorula	-0.893879	1.09662e-07	7.79414e-06	Fungi–Bacteria	Negative	aerobic_chemoheterotrophy; chemoheterotrophy			Animal Pathogen-Animal Symbiotroph-Endophyte-Plant Pathogen-Undefined Saprotroph	8	5	-0.905204	1	2	-1	0	9	0
B_Pseudomonas	F_Podila	-0.873058	5.08265e-07	2.21095e-05	Fungi–Bacteria	Negative	aerobic_chemoheterotrophy; chemoheterotrophy			Unassigned	2	9	-0.479257	1	2	-1	9	0	0
B_Roseiarcus	F_Hyaloscypha	0.854755	1.593e-06	4.61969e-05	Fungi–Bacteria	Positive	Unassigned			Ectomycorrhizal-Ericoid Mycorrhizal-Plant Pathogen-Plant Saprotroph-Undefined Saprotroph-Wood Saprotroph	9	7	0.778249	1	1	1	0	1	0
B_Roseiarcus	F_Penicillium	0.82834	6.47345e-06	0.000122433	Fungi–Bacteria	Positive	Unassigned			Animal Parasite-Dung Saprotroph-Endophyte-Fungal Parasite-Plant Pathogen-Undefined Saprotroph-Wood Saprotroph	9	9	0.333333	1	2	1	0	1	0
B_Roseiarcus	F_Saitozyma	0.86446	8.87225e-07	3.21619e-05	Fungi–Bacteria	Positive	Unassigned			Undefined Saprotroph	9	9	0.533333	1	2	1	0	5	0
B_Roseiarcus	F_Solicoccozyma	0.846274	2.56982e-06	6.9867e-05	Fungi–Bacteria	Positive	Unassigned			Epiphyte-Undefined Saprotroph	9	9	0.266667	1	1	1	0	3	0
F_Aureobasidium	F_Vishniacozyma	0.833466	5.02635e-06	0.000104117	Fungi–Fungi	Positive			Unassigned	Undefined Saprotroph	8	6	0.271225	2	2	1	6	7	0.851133
F_Lachancea	F_Saccharomyces	0.948477	2.01431e-10	8.76226e-08	Fungi–Fungi	Positive			Unassigned	Undefined Saprotroph	8	9	0.966667	2	2	1	8	8	0.883333
F_Olpidium	F_Podila	0.878403	3.52185e-07	1.70223e-05	Fungi–Fungi	Positive			Algal Parasite-Plant Pathogen	Unassigned	9	9	0.75	0	2	0	0	0	0
F_Olpidium	F_Pseudogymnoascus	0.813413	1.29372e-05	0.000200989	Fungi–Fungi	Positive			Algal Parasite-Plant Pathogen	Unassigned	9	5	0.800757	0	0	0	0	0	0
F_Olpidium	F_Rhodotorula	-0.842659	3.12406e-06	7.5498e-05	Fungi–Fungi	Negative			Algal Parasite-Plant Pathogen	Animal Pathogen-Animal Symbiotroph-Endophyte-Plant Pathogen-Undefined Saprotroph	9	5	-0.261116	0	2	0	0	9	0
F_Olpidium	F_Solicoccozyma	0.807282	1.68971e-05	0.000222735	Fungi–Fungi	Positive			Algal Parasite-Plant Pathogen	Epiphyte-Undefined Saprotroph	9	9	0.116667	0	1	0	0	3	0
F_Penicillium	F_Podila	0.88446	2.27515e-07	1.23711e-05	Fungi–Fungi	Positive			Animal Parasite-Dung Saprotroph-Endophyte-Fungal Parasite-Plant Pathogen-Undefined Saprotroph-Wood Saprotroph	Unassigned	9	9	0.4	2	2	1	1	0	0
F_Penicillium	F_Saitozyma	0.810158	1.49253e-05	0.000209293	Fungi–Fungi	Positive			Animal Parasite-Dung Saprotroph-Endophyte-Fungal Parasite-Plant Pathogen-Undefined Saprotroph-Wood Saprotroph	Undefined Saprotroph	9	9	0.366667	2	2	1	1	5	0.429058
F_Podila	F_Rhodotorula	-0.839529	3.68523e-06	8.01537e-05	Fungi–Fungi	Negative			Unassigned	Animal Pathogen-Animal Symbiotroph-Endophyte-Plant Pathogen-Undefined Saprotroph	9	5	-0.11315	2	2	-1	0	9	0
F_Podila	F_Solicoccozyma	0.811864	1.38526e-05	0.000207789	Fungi–Fungi	Positive			Unassigned	Epiphyte-Undefined Saprotroph	9	9	0.0833333	2	1	1	0	3	0
F_Saitozyma	F_Solicoccozyma	0.855956	1.48516e-06	4.6146e-05	Fungi–Fungi	Positive			Undefined Saprotroph	Epiphyte-Undefined Saprotroph	9	9	0.716667	2	1	1	5	3	0.11893
