## Supplementary material for "Strong habitat-associated differentiation of microbial communities across a fine-scale land-water interface": Supp. Table S4

### Sheet: Hoja 1
NGI ID	Type	User ID	Name	Replicate	Sample	Location
S101	ITS	ITS_Soil_Sh_1_1	Shore_1	1	Soil	Shore
S102	ITS	ITS_Soil_Sh_1_2	Shore_1	2	Soil	Shore
S103	ITS	ITS_Soil_Sh_2_1	Shore_2	1	Soil	Shore
S104	ITS	ITS_Soil_Sh_2_2	Shore_2	2	Soil	Shore
S105	ITS	ITS_Soil_Sh_3_1	Shore_3	1	Soil	Shore
S106	ITS	ITS_Soil_Sh_3_2	Shore_3	2	Soil	Shore
S107	ITS	ITS_Soil_Mi_1_1	Middle_1	1	Soil	Middle
S108	ITS	ITS_Soil_Mi_1_2	Middle_1	2	Soil	Middle
S109	ITS	ITS_Soil_Mi_2_1	Middle_2	1	Soil	Middle
S110	ITS	ITS_Soil_Mi_2_2	Middle_2	2	Soil	Middle
S111	ITS	ITS_Soil_Mi_3_1	Middle_3	1	Soil	Middle
S112	ITS	ITS_Soil_Mi_3_2	Middle_3	2	Soil	Middle
S113	ITS	ITS_Soil_Fu_1_1	Furthest_1	1	Soil	Furthest
S114	ITS	ITS_Soil_Fu_1_2	Furthest_1	2	Soil	Furthest
S115	ITS	ITS_Soil_Fu_2_1	Furthest_2	1	Soil	Furthest
S116	ITS	ITS_Soil_Fu_2_2	Furthest_2	2	Soil	Furthest
S117	ITS	ITS_Soil_Fu_3_1	Furthest_3	1	Soil	Furthest
S118	ITS	ITS_Soil_Fu_3_2	Furthest_3	2	Soil	Furthest
S119	ITS	ITS_Soil_Is_1_1	Island_1	1	Island	Island
S120	ITS	ITS_Soil_Is_1_2	Island_1	2	Island	Island
S121	ITS	ITS_Soil_Is_2_1	Island_2	1	Island	Island
S122	ITS	ITS_Soil_Is_2_2	Island_2	2	Island	Island
S123	ITS	ITS_Water_Fu_Bl_1	Furthest_1	1	Water	Furthest
S124	ITS	ITS_Water_Fu_Re_1	Furthest_1	2	Water	Furthest
S125	ITS	ITS_Water_Fu_Bl_2	Furthest_2	1	Water	Furthest
S126	ITS	ITS_Water_Fu_Re_2	Furthest_2	2	Water	Furthest
S127	ITS	ITS_Water_Fu_Bl_3	Furthest_3	1	Water	Furthest
S128	ITS	ITS_Water_Fu_Re_3	Furthest_3	2	Water	Furthest
S129	ITS	ITS_Water_Mi_Bl_1	Middle_1	1	Water	Middle
S130	ITS	ITS_Water_Mi_Re_1	Middle_1	2	Water	Middle
S131	ITS	ITS_Water_Mi_Bl_2	Middle_2	1	Water	Middle
S132	ITS	ITS_Water_Mi_Re_2	Middle_2	2	Water	Middle
S133	ITS	ITS_Water_Mi_Bl_3	Middle_3	1	Water	Middle
S134	ITS	ITS_Water_Mi_Re_3	Middle_3	2	Water	Middle
S135	ITS	ITS_Water_Sh_Bl_1	Shore_1	1	Water	Shore
S136	ITS	ITS_Water_Sh_Re_1	Shore_1	2	Water	Shore
S137	ITS	ITS_Water_Sh_Bl_2	Shore_2	1	Water	Shore
S138	ITS	ITS_Water_Sh_Re_2	Shore_2	2	Water	Shore
S139	ITS	ITS_Water_Sh_Bl_3	Shore_3	1	Water	Shore
S140	ITS	ITS_Water_Sh_Re_3	Shore_3	2	Water	Shore
S141	16S	16S_Soil_Sh_1_1	Shore_1	1	Soil	Shore
S142	16S	16S_Soil_Sh_1_2	Shore_1	2	Soil	Shore
S143	16S	16S_Soil_Sh_2_1	Shore_2	1	Soil	Shore
S144	16S	16S_Soil_Sh_2_2	Shore_2	2	Soil	Shore
S145	16S	16S_Soil_Sh_3_1	Shore_3	1	Soil	Shore
S146	16S	16S_Soil_Sh_3_2	Shore_3	2	Soil	Shore
S147	16S	16S_Soil_Mi_1_1	Middle_1	1	Soil	Middle
S148	16S	16S_Soil_Mi_1_2	Middle_1	2	Soil	Middle
S149	16S	16S_Soil_Mi_2_1	Middle_2	1	Soil	Middle
S150	16S	16S_Soil_Mi_2_2	Middle_2	2	Soil	Middle
S151	16S	16S_Soil_Mi_3_1	Middle_3	1	Soil	Middle
S152	16S	16S_Soil_Mi_3_2	Middle_3	2	Soil	Middle
S153	16S	16S_Soil_Fu_1_1	Furthest_1	1	Soil	Furthest
S154	16S	16S_Soil_Fu_1_2	Furthest_1	2	Soil	Furthest
S155	16S	16S_Soil_Fu_2_1	Furthest_2	1	Soil	Furthest
S156	16S	16S_Soil_Fu_2_2	Furthest_2	2	Soil	Furthest
S157	16S	16S_Soil_Fu_3_1	Furthest_3	1	Soil	Furthest
S158	16S	16S_Soil_Fu_3_2	Furthest_3	2	Soil	Furthest
S159	16S	16S_Soil_Is_1_1	Island_1	1	Island	Island
S160	16S	16S_Soil_Is_1_2	Island_1	2	Island	Island
S161	16S	16S_Soil_Is_2_1	Island_2	1	Island	Island
S162	16S	16S_Soil_Is_2_2	Island_2	2	Island	Island
S163	16S	16S_Water_Fu_Bl_1	Furthest_1	1	Water	Furthest
S164	16S	16S_Water_Fu_Re_1	Furthest_1	2	Water	Furthest
S165	16S	16S_Water_Fu_Bl_2	Furthest_2	1	Water	Furthest
S166	16S	16S_Water_Fu_Re_2	Furthest_2	2	Water	Furthest
S167	16S	16S_Water_Fu_Bl_3	Furthest_3	1	Water	Furthest
S168	16S	16S_Water_Fu_Re_3	Furthest_3	2	Water	Furthest
S169	16S	16S_Water_Mi_Bl_1	Middle_1	1	Water	Middle
S170	16S	16S_Water_Mi_Re_1	Middle_1	2	Water	Middle
S171	16S	16S_Water_Mi_Bl_2	Middle_2	1	Water	Middle
S172	16S	16S_Water_Mi_Re_2	Middle_2	2	Water	Middle
S173	16S	16S_Water_Mi_Bl_3	Middle_3	1	Water	Middle
S174	16S	16S_Water_Mi_Re_3	Middle_3	2	Water	Middle
S175	16S	16S_Water_Sh_Bl_1	Shore_1	1	Water	Shore
S176	16S	16S_Water_Sh_Re_1	Shore_1	2	Water	Shore
S177	16S	16S_Water_Sh_Bl_2	Shore_2	1	Water	Shore
S178	16S	16S_Water_Sh_Re_2	Shore_2	2	Water	Shore
S179	16S	16S_Water_Sh_Bl_3	Shore_3	1	Water	Shore
S180	16S	16S_Water_Sh_Re_3	Shore_3	2	Water	Shore
